# Impact of rare and common genetic variation in the Interleukin-1 pathway on human cytokine responses

**DOI:** 10.1101/2020.02.14.949602

**Authors:** Rosanne C. van Deuren, Peer Arts, Giulio Cavalli, Martin Jaeger, Marloes Steehouwer, Maartje van de Vorst, Christian Gilissen, Leo A.B. Joosten, Charles A. Dinarello, Musa M. Mhlanga, Vinod Kumar, Mihai G. Netea, Frank L. van de Veerdonk, Alexander Hoischen

## Abstract

**Background:** Interleukin(IL)-1 signaling is of major importance in human innate cytokine responses. Common variants in related genes have been linked to various inflammation-mediated diseases and stimulation-induced cytokine responses, but the role of rare variants remains to be elucidated.

**Methods:** In this study, we characterize the role of rare and common genetic variation, as identified by molecular inversion probe-based sequencing, in 48 genes related to the IL-1 pathway. Using a systems biology approach, we examined the inter-individual variability of *in vitro* stimulation-specific human cytokine responses from 463 healthy individuals of the Human Functional Genomics Project and assessed the role of rare and common genetic variants, separately and combined, by means of the Sequence Kernel Association Test.

**Results:** We identified strong associations for rare genetic variants in *NCF4* (_adj_P=7.2E^−05^) and *CASP1* (_adj_P=3.0E^−05^) with IL-6 production in response to PHA and LPS stimulation, respectively. In addition, common variants in *IL36A* and *IL38* were associated to both *C. albicans*-induced IL-1β (*IL36A* _adj_P=0.0442; *IL38* _adj_P=0.0092) and IL-6 production (*IL36A* _adj_P=0.0037; *IL38* _adj_P=0.0082), an effect that was stronger at the subpathway level both for IL-1β (_adj_P=0.0017) and IL-6 (_adj_P=1.8E^−04^). The common variant signature for the IL-1β and IL-6 response to *C. albicans* was confirmed by an association with all anti-inflammatory genes (_adj_P=1.87E^−03^ and _adj_P=5.75E^−04^), and we validated this finding for non-coding common variants. Lastly, we identified a burden of rare variants in pro-inflammatory genes and LPS-induced IL-6 production (_adj_P=2.42E^−04^), and a new role for anti-inflammatory rare variants on *S. aureus*-stimulated IL-6 production (_adj_P=6.71E^−03^).

**Conclusions:** In conclusion, we show that both common and rare genetic variation in genes of the IL-1 pathway, separately and combined, differentially influence *in vitro* cytokine responses to various stimuli in healthy individuals. This study therefore accentuates potential mechanisms that are translatable into new hypothesis-driven characterization of common and rare variant involvement in a wide variety of inflammatory and immunological mechanisms and diseases.
