## Additional File 1. IL-1 pathway grouping strategies. for "Impact of rare and common genetic variation in the Interleukin-1 pathway on human cytokine responses"

### Sheet: Sheet1
Additional File 1. Variant grouping strategies of 48 Interleukin-1 pathway related genes
Gene Level set ID	Subpathway Level set ID	Inflammatory-phenotype Level set ID
IL1A	IL-1 subpathway	Pro-inflammatory
IL1B	IL-1 subpathway	Pro-inflammatory
IL1R1	IL-1 subpathway	Pro-inflammatory
IL1R2	IL-1 subpathway	Anti-inflammatory
IL1RAP	IL-1 subpathway	Pro-inflammatory
IL1RAPL1	IL-1 subpathway	NA
IL1RAPL2	IL-1 subpathway	NA
IL1RL1	IL-1 subpathway	NA
IL1RL2	IL-1 subpathway	Pro-inflammatory
IL1RN	IL-1 subpathway	Anti-inflammatory
IRAK4	IL-1 subpathway	Pro-inflammatory
MYD88	IL-1 subpathway	Pro-inflammatory
TRAF6	IL-1 subpathway	Pro-inflammatory
IL18	IL-18 subpathway	Pro-inflammatory
IL18BP	IL-18 subpathway	Anti-inflammatory
IL18R1	IL-18 subpathway	Pro-inflammatory
IL18RAP	IL-18 subpathway	Pro-inflammatory
IL38	IL-30s subpathway	Anti-inflammatory
IL33	IL-30s subpathway	NA
IL36A	IL-30s subpathway	Pro-inflammatory
IL36B	IL-30s subpathway	Pro-inflammatory
IL36G	IL-30s subpathway	Pro-inflammatory
IL36RN	IL-30s subpathway	Anti-inflammatory
IL37	IL-30s subpathway	Anti-inflammatory
SIGIRR	IL-30s subpathway	Anti-inflammatory
AIM2	Inflammasome	Pro-inflammatory
CASP1	Inflammasome	Pro-inflammatory
NLRP1	Inflammasome	Pro-inflammatory
NLRP3	Inflammasome	Pro-inflammatory
PYCARD	Inflammasome	Pro-inflammatory
CYBA	ROS-production	Pro-inflammatory
CYBB	ROS-production	Pro-inflammatory
NCF1	ROS-production	Pro-inflammatory
NCF2	ROS-production	Pro-inflammatory
NCF4	ROS-production	Pro-inflammatory
NOX4	ROS-production	Pro-inflammatory
RAC1	ROS-production	Pro-inflammatory
RAC2	ROS-production	Pro-inflammatory
RAP1A	ROS-production	Anti-inflammatory
ATG16L1	Autophagy	Anti-inflammatory
ATG5	Autophagy	Anti-inflammatory
ATG7	Autophagy	Anti-inflammatory
BECN1	Autophagy	Anti-inflammatory
RUBCN	Autophagy	Anti-inflammatory
MAP1LC3A	Autophagy	Anti-inflammatory
PIK3C3	Autophagy	Anti-inflammatory
TIMD4	Autophagy	Anti-inflammatory
UVRAG	Autophagy	Anti-inflammatory
