## Additional File 5. Complete variant list. for "Impact of rare and common genetic variation in the Interleukin-1 pathway on human cytokine responses"

### Sheet: CompleteVariantList
Additional File 5. Complete Variant List.
Chromosome	Start position	End position	Reference	Variant	Variant type	Gene name	Gene id	cHGVS	pHGVS	gnomAD-Exomes AF	gnomAD-Genomes AF	HeterozygousCount	HomozygousCount	TotalCount	AC	cohortAF
chr1	159032484	159032484	A	C	Substitution	AIM2	ENST00000368130.8_2	c.1030T>G	p.Ter344GluextTer1	0.2649	1.089	1	0	1	1	0.00107991
chr1	159032486	159032486		T	Insertion	AIM2	ENST00000368130.8_2	c.1027dup	p.Thr343AsnfsTer12	-1	0.4329	1	0	1	1	0.00107991
chr1	159032487	159032487	T		Deletion	AIM2	ENST00000368130.8_2	c.1027del	p.Thr343HisfsTer31	-1	0.2604	3	0	3	3	0.00323974
chr1	159035825	159035825	C	T	Substitution	AIM2	ENST00000368130.8_2	c.691G>A	p.Glu231Lys	0.007557	0.009553	1	0	1	1	0.00107991
chr1	159036062	159036062	G	A	Substitution	AIM2	ENST00000368130.8_2	c.454C>T	p.Arg152Cys	0.001194	-1	1	0	1	1	0.00107991
chr1	159043133	159043133	T	A	Substitution	AIM2	ENST00000368130.8_2	c.157A>T	p.Ile53Phe	-1	-1	1	0	1	1	0.00107991
chr1	159043196	159043196	C	T	Substitution	AIM2	ENST00000368130.8_2	c.94G>A	p.Glu32Lys	1.51	1.688	7	0	7	7	0.0075594
chr1	183529339	183529339	G	A	Substitution	NCF2	ENST00000367535.7_2	c.1360C>T	p.Pro454Ser	0.4454	0.4014	5	0	5	5	0.00539957
chr1	183529369	183529369	T	C	Substitution	NCF2	ENST00000367535.7_2	c.1330A>G	p.Lys444Glu	0.0003977	-1	1	0	1	1	0.00107991
chr1	183532436	183532436	C	T	Substitution	NCF2	ENST00000367535.7_2	c.1184G>A	p.Arg395Gln	0.1138	0.1179	1	0	1	1	0.00107991
chr1	183532437	183532437	G	A	Substitution	NCF2	ENST00000367535.7_2	c.1183C>T	p.Arg395Trp	1.856	0.5033	1	0	1	1	0.00107991
chr1	183532580	183532580	G	T	Substitution	NCF2	ENST00000367535.7_2	c.1167C>A	p.His389Gln	3.438	3.352	33	3	36	39	0.0421166
chr1	183532590	183532590	C	T	Substitution	NCF2	ENST00000367535.7_2	c.1157G>A	p.Arg386Gln	0.2141	0.04142	1	0	1	1	0.00107991
chr1	183532666	183532666	T	A	Substitution	NCF2	ENST00000367535.7_2	c.1081A>T	p.Thr361Ser	0.1916	0.1083	1	0	1	1	0.00107991
chr1	183536457	183536457	C	T	Substitution	NCF2	ENST00000367535.7_2	c.737G>A	p.Arg246His	0.002787	0.009554	1	0	1	1	0.00107991
chr1	183542387	183542387	T	C	Substitution	NCF2	ENST00000367535.7_2	c.542A>G	p.Lys181Arg	49.88	45.4	244	94	338	432	0.466523
chr1	183559352	183559352	C	T	Substitution	NCF2	ENST00000367535.7_2	c.113G>A	p.Arg38Gln	0.1209	0.1911	2	0	2	2	0.00215983
chr1	247587343	247587343	G	A	Substitution	NLRP3	ENST00000336119.7_2	c.598G>A	p.Val200Met	0.8316	0.8351	12	0	12	12	0.012959
chr1	247587724	247587724	C	T	Substitution	NLRP3	ENST00000336119.7_2	c.979C>T	p.Arg327Trp	0.0003992	-1	1	0	1	1	0.00107991
chr1	247588858	247588858	C	A	Substitution	NLRP3	ENST00000336119.7_2	c.2113C>A	p.Gln705Lys	3.913	3.262	45	1	46	47	0.0507559
chr2	102625068	102625068	G	A	Substitution	IL1R2	ENST00000332549.7_2	c.31G>A	p.Val11Ile	0.06362	0.06694	2	0	2	2	0.00215983
chr2	102626054	102626054	G	A	Substitution	IL1R2	ENST00000332549.7_2	c.98G>A	p.Arg33Lys	0.01881	0.01911	4	0	4	4	0.00431965
chr2	102632430	102632430	T		Deletion	IL1R2	ENST00000332549.7_2	c.431del	p.Leu144CysfsTer7	0.002386	-1	1	0	1	1	0.00107991
chr2	102636127	102636127	G	A	Substitution	IL1R2	ENST00000332549.7_2	c.541G>A	p.Glu181Lys	0.2603	0.3344	4	0	4	4	0.00431965
chr2	102636197	102636197	A	G	Substitution	IL1R2	ENST00000332549.7_2	c.611A>G	p.Tyr204Cys	0.0003979	-1	1	0	1	1	0.00107991
chr2	102636224	102636224	A	G	Substitution	IL1R2	ENST00000332549.7_2	c.638A>G	p.His213Arg	0.00955	0.003184	1	0	1	1	0.00107991
chr2	102641099	102641099	C	T	Substitution	IL1R2	ENST00000332549.7_2	c.856C>T	p.Pro286Ser	0.04857	0.04779	1	0	1	1	0.00107991
chr2	102642635	102642635	G	A	Substitution	IL1R2	ENST00000332549.7_2	c.950G>A	p.Arg317Lys	0.003581	0.009557	1	0	1	1	0.00107991
chr2	102642670	102642670	C	T	Substitution	IL1R2	ENST00000332549.7_2	c.985C>T	p.His329Tyr	0.1443	0.5545	1	0	1	1	0.00107991
chr2	102774191	102774191	G	A	Substitution	IL1R1	ENST00000409288.5_2	c.7G>A	p.Val3Met	-1	-1	1	0	1	1	0.00107991
chr2	102781649	102781649	C	G	Substitution	IL1R1	ENST00000409288.5_2	c.371C>G	p.Ala124Gly	5.573	6.111	58	1	59	60	0.0647948
chr2	102789149	102789149	T	A	Substitution	IL1R1	ENST00000409288.5_2	c.842T>A	p.Val281Glu	0.001672	0.003185	1	0	1	1	0.00107991
chr2	102791086	102791086	C	T	Substitution	IL1R1	ENST00000409288.5_2	c.1031C>T	p.Thr344Met	2.37	0.8993	2	0	2	2	0.00215983
chr2	102791994	102791994	G	A	Substitution	IL1R1	ENST00000409288.5_2	c.1192G>A	p.Gly398Arg	0.179	0.0796	1	0	1	1	0.00107991
chr2	102805706	102805706	G	A	Substitution	IL1RL2	ENST00000264257.6_2	c.229G>A	p.Glu77Lys	0.00199	-1	1	0	1	1	0.00107991
chr2	102828597	102828597	C	G	Substitution	IL1RL2	ENST00000264257.6_2	c.687C>G	p.Ile229Met	0.06169	0.03505	2	0	2	2	0.00215983
chr2	102836357	102836357	C	T	Substitution	IL1RL2	ENST00000264257.6_2	c.871C>T	p.Arg291Trp	0.01315	0.009561	1	0	1	1	0.00107991
chr2	102836364	102836364	A	G	Substitution	IL1RL2	ENST00000264257.6_2	c.878A>G	p.His293Arg	0.1019	0.1624	1	0	1	1	0.00107991
chr2	102842430	102842430	T	C	Substitution	IL1RL2	ENST00000264257.6_2	c.1064T>C	p.Ile355Thr	0.2586	0.1146	1	0	1	1	0.00107991
chr2	102851470	102851470	G	A	Substitution	IL1RL2	ENST00000264257.6_2	c.1411G>A	p.Ala471Thr	1.651	0.6787	2	0	2	2	0.00215983
chr2	102851708	102851708	T	C	Substitution	IL1RL2	ENST00000264257.6_2	c.1649T>C	p.Leu550Pro	25.52	28.69	151	25	176	201	0.217063
chr2	102955468	102955468	C	A	Substitution	IL1RL1	ENST00000233954.5_2	c.233C>A	p.Ala78Glu	22.57	29.43	145	19	164	183	0.197624
chr2	102955474	102955474	C	T	Substitution	IL1RL1	ENST00000233954.5_2	c.239C>T	p.Ala80Val	0.4544	0.3026	2	0	2	2	0.00215983
chr2	102956635	102956635	T	C	Substitution	IL1RL1	ENST00000233954.5_2	c.350T>C	p.Leu117Ser	-1	-1	1	0	1	1	0.00107991
chr2	102956669	102956669	T	A	Substitution	IL1RL1	ENST00000233954.5_2	c.384T>A	p.Asn128Lys	0.01191	0.006369	1	0	1	1	0.00107991
chr2	102956715	102956715	C	T	Substitution	IL1RL1	ENST00000233954.5_2	c.430C>T	p.Pro144Ser	0.2555	0.05414	1	0	1	1	0.00107991
chr2	102957204	102957204	G	A	Substitution	IL1RL1	ENST00000233954.5_2	c.526G>A	p.Ala176Thr	0.4201	0.3279	2	0	2	2	0.00215983
chr2	102958718	102958718	G	A	Substitution	IL1RL1	ENST00000233954.5_2	c.646G>A	p.Ala216Thr	0.4156	0.3314	2	0	2	2	0.00215983
chr2	102964419	102964419	A	G	Substitution	IL1RL1	ENST00000233954.5_2	c.985A>G	p.Ile329Val	0.4143	0.3248	1	0	1	1	0.00107991
chr2	102965575	102965575	G	A	Substitution	IL1RL1	ENST00000233954.5_2	c.1154G>A	p.Arg385Gln	0.002785	0.003185	1	0	1	1	0.00107991
chr2	102965608	102965608	G	A	Substitution	IL1RL1	ENST00000233954.5_2	c.1187G>A	p.Arg396His	0.4478	0.8695	2	0	2	2	0.00215983
chr2	102968007	102968007	G	A	Substitution	IL1RL1	ENST00000233954.5_2	c.1297G>A	p.Ala433Thr	34.11	45.26	216	69	285	354	0.382289
chr2	102968024	102968024	A	G	Substitution	IL1RL1	ENST00000233954.5_2	c.1314A>G	p.Ile438Met	0.0003982	-1	1	0	1	1	0.00107991
chr2	102968178	102968178	A	G	Substitution	IL1RL1	ENST00000233954.5_2	c.1468A>G	p.Met490Val	-1	-1	1	0	1	1	0.00107991
chr2	102968211	102968211	C	A	Substitution	IL1RL1	ENST00000233954.5_2	c.1501C>A	p.Gln501Lys	34.09	45.14	216	69	285	354	0.382289
chr2	102968212	102968212	A	G	Substitution	IL1RL1	ENST00000233954.5_2	c.1502A>G	p.Gln501Arg	34.09	45.14	216	69	285	354	0.382289
chr2	102968231	102968231	G	T	Substitution	IL1RL1	ENST00000233954.5_2	c.1521G>T	p.Gln507His	0.07638	0.1592	2	0	2	2	0.00215983
chr2	102968317	102968317	C	T	Substitution	IL1RL1	ENST00000233954.5_2	c.1607C>T	p.Pro536Leu	-1	-1	1	0	1	1	0.00107991
chr2	102968356	102968356	C	T	Substitution	IL1RL1	ENST00000233954.5_2	c.1646C>T	p.Thr549Ile	34	45.06	216	69	285	354	0.382289
chr2	102968362	102968362	T	C	Substitution	IL1RL1	ENST00000233954.5_2	c.1652T>C	p.Leu551Ser	33.98	45.05	216	69	285	354	0.382289
chr2	102988526	102988526	C	T	Substitution	IL18R1	ENST00000233957.5_2	c.416C>T	p.Thr139Ile	0.346	0.3189	3	0	3	3	0.00323974
chr2	103040702	103040702	A	G	Substitution	IL18RAP	ENST00000264260.6_2	c.407A>G	p.Asp136Gly	0.3795	0.449	11	0	11	11	0.011879
chr2	103061776	103061776	G	A	Substitution	IL18RAP	ENST00000264260.6_2	c.1048G>A	p.Val350Ile	0.1122	0.3948	1	0	1	1	0.00107991
chr2	103067379	103067379	C	A	Substitution	IL18RAP	ENST00000264260.6_2	c.1282C>A	p.Leu428Met	0.1584	0.1879	1	0	1	1	0.00107991
chr2	103067380	103067380	T	A	Substitution	IL18RAP	ENST00000264260.6_2	c.1283T>A	p.Leu428Gln	0.1577	0.1879	1	0	1	1	0.00107991
chr2	103068353	103068353	T	A	Substitution	IL18RAP	ENST00000264260.6_2	c.1512T>A	p.Asp504Glu	-1	-1	1	0	1	1	0.00107991
chr2	113532716	113532716	T	A	Substitution	IL1A	ENST00000263339.3_2	c.744A>T	p.Gln248His	0.002784	-1	1	0	1	1	0.00107991
chr2	113537166	113537166	C	T	Substitution	IL1A	ENST00000263339.3_2	c.397G>A	p.Glu133Lys	0.008753	0.003185	1	0	1	1	0.00107991
chr2	113537223	113537223	C	A	Substitution	IL1A	ENST00000263339.3_2	c.340G>T	p.Ala114Ser	26.96	25.12	225	33	258	291	0.314255
chr2	113539246	113539246	C	T	Substitution	IL1A	ENST00000263339.3_2	c.254G>A	p.Arg85Gln	0.1412	0.1337	2	0	2	2	0.00215983
chr2	113539358	113539358	T	C	Substitution	IL1A	ENST00000263339.3_2	c.142A>G	p.Met48Val	0.09507	0.003184	1	0	1	1	0.00107991
chr2	113590326	113590326	G	A	Substitution	IL1B	ENST00000263341.6_2	c.379C>T	p.Arg127Trp	0.0003976	-1	1	0	1	1	0.00107991
chr2	113671378	113671378	G	T	Substitution	IL37	ENST00000263326.7_2	c.92G>T	p.Gly31Val	70.69	59.16	207	204	411	615	0.664147
chr2	113671410	113671410	A	G	Substitution	IL37	ENST00000263326.7_2	c.124A>G	p.Thr42Ala	71.08	60.68	208	204	412	616	0.665227
chr2	113674709	113674709	C	G	Substitution	IL37	ENST00000263326.7_2	c.149C>G	p.Pro50Arg	6.813	10.11	84	2	86	88	0.0950324
chr2	113674721	113674721	A	G	Substitution	IL37	ENST00000263326.7_2	c.161A>G	p.Asn54Ser	6.813	10.12	84	2	86	88	0.0950324
chr2	113675269	113675269	C	T	Substitution	IL37	ENST00000263326.7_2	c.323C>T	p.Pro108Leu	6.813	10.09	84	2	86	88	0.0950324
chr2	113676219	113676219	T	C	Substitution	IL37	ENST00000263326.7_2	c.490T>C	p.Trp164Arg	6.82	10.08	84	2	86	88	0.0950324
chr2	113676381	113676381	G	A	Substitution	IL37	ENST00000263326.7_2	c.652G>A	p.Asp218Asn	6.802	10.07	84	2	86	88	0.0950324
chr2	113737630	113737630	C	A	Substitution	IL36G	ENST00000259205.4_2	c.205C>A	p.Gln69Lys	1.051	3.746	1	0	1	1	0.00107991
chr2	113737684	113737684	T	C	Substitution	IL36G	ENST00000259205.4_2	c.259T>C	p.Tyr87His	0.04102	0.0191	1	0	1	1	0.00107991
chr2	113763575	113763575	A	G	Substitution	IL36A	ENST00000259211.6_2	c.35A>G	p.Gln12Arg	78.67	75.4	184	246	430	676	0.730022
chr2	113764297	113764297	C	T	Substitution	IL36A	ENST00000259211.6_2	c.247C>T	p.Pro83Ser	0.001604	0.006369	1	0	1	1	0.00107991
chr2	113765587	113765587	A	T	Substitution	IL36A	ENST00000259211.6_2	c.443A>T	p.Asn148Ile	2.208	1.357	30	0	30	30	0.0323974
chr2	113783743	113783743	T	C	Substitution	IL36B	ENST00000259213.8_2	c.328A>G	p.Ile110Val	1.29	1.073	19	0	19	19	0.0205184
chr2	113785602	113785602	G	A	Substitution	IL36B	ENST00000327407.2_2	c.352C>T	p.Gln118Ter	0.04892	0.01274	1	0	1	1	0.00107991
chr2	113785683	113785683	T	C	Substitution	IL36B	ENST00000327407.2_2	c.271A>G	p.Ile91Val	0.2834	0.5701	1	0	1	1	0.00107991
chr2	113786540	113786540	C	G	Substitution	IL36B	ENST00000259213.8_2	c.237G>C	p.Gln79His	0.01433	0.009552	1	0	1	1	0.00107991
chr2	113788640	113788640	G	A	Substitution	IL36B	ENST00000259213.8_2	c.106C>T	p.Arg36Cys	0.247	0.9748	1	0	1	1	0.00107991
chr2	113819727	113819727	C	T	Substitution	IL36RN	ENST00000346807.7_2	c.142C>T	p.Arg48Trp	0.02708	0.01276	1	0	1	1	0.00107991
chr2	113832312	113832312	T	C	Substitution	IL1F10	ENST00000341010.6_2	c.131T>C	p.Ile44Thr	55.98	54.2	232	164	396	560	0.604752
chr2	113832333	113832333	C	A	Substitution	IL1F10	ENST00000341010.6_2	c.152C>A	p.Ala51Asp	69.48	66.37	214	200	414	614	0.663067
chr2	113832774	113832774	C	T	Substitution	IL1F10	ENST00000341010.6_2	c.292C>T	p.Arg98Cys	0.2479	0.1274	5	0	5	5	0.00539957
chr2	234181677	234181677	G	A	Substitution	ATG16L1	ENST00000347464.9_2	c.341G>A	p.Arg114Gln	0.1032	0.07647	1	0	1	1	0.00107991
chr2	234183368	234183368	A	G	Substitution	ATG16L1	ENST00000347464.9_2	c.409A>G	p.Thr137Ala	45.32	43.07	245	117	362	479	0.517279
chr2	234191388	234191388	T	C	Substitution	ATG16L1	ENST00000347464.9_2	c.703T>C	p.Tyr235His	0.00199	-1	1	0	1	1	0.00107991
chr3	11400019	11400019	T	C	Substitution	ATG7	ENST00000354449.7_2	c.1412T>C	p.Val471Ala	3.183	3.617	30	1	31	32	0.0345572
chr3	11400063	11400063	G	A	Substitution	ATG7	ENST00000354449.7_2	c.1456G>A	p.Val486Ile	0.01517	0.006369	3	0	3	3	0.00323974
chr3	11400085	11400085	A	G	Substitution	ATG7	ENST00000354449.7_2	c.1478A>G	p.Lys493Arg	0.002801	-1	1	0	1	1	0.00107991
chr3	11402141	11402141	C	G	Substitution	ATG7	ENST00000354449.7_2	c.1566C>G	p.Asp522Glu	0.05811	0.07643	1	0	1	1	0.00107991
chr3	11402163	11402163	G	A	Substitution	ATG7	ENST00000354449.7_2	c.1588G>A	p.Ala530Thr	0.113	0.102	1	0	1	1	0.00107991
chr3	190341156	190341156	C	T	Substitution	IL1RAP	ENST00000072516.7_2	c.727C>T	p.Pro243Ser	-1	-1	1	0	1	1	0.00107991
chr3	190345152	190345152	T	G	Substitution	IL1RAP	ENST00000072516.7_2	c.816T>G	p.Phe272Leu	-1	-1	1	0	1	1	0.00107991
chr3	190366276	190366276	A	C	Substitution	IL1RAP	ENST00000072516.7_2	c.1495A>C	p.Ile499Leu	0.0003979	-1	1	0	1	1	0.00107991
chr3	190374058	190374058	C	T	Substitution	IL1RAP	ENST00000317757.7_2	c.1726C>T	p.Arg576Cys	0.02475	0.01274	2	0	2	2	0.00215983
chr3	190374118	190374118	C	T	Substitution	IL1RAP	ENST00000317757.7_2	c.1786C>T	p.Pro596Ser	0.05299	0.1179	1	0	1	1	0.00107991
chr3	190374164	190374164	G	A	Substitution	IL1RAP	ENST00000317757.7_2	c.1832G>A	p.Arg611His	0.007059	0.01275	1	0	1	1	0.00107991
chr3	197402019	197402019	G	A	Substitution	RUBCN	ENST00000273582.9_3	c.2654C>T	p.Pro885Leu	0.002032	0.003186	1	0	1	1	0.00107991
chr3	197402332	197402332	T	C	Substitution	RUBCN	ENST00000273582.9_3	c.2566A>G	p.Ile856Val	-1	-1	1	0	1	1	0.00107991
chr3	197403844	197403844	T	C	Substitution	RUBCN	ENST00000273582.9_3	c.2423A>G	p.Asn808Ser	1.313	0.8697	4	0	4	4	0.00431965
chr3	197408106	197408106	T	C	Substitution	RUBCN	ENST00000273582.9_3	c.2189A>G	p.Asn730Ser	-1	-1	1	0	1	1	0.00107991
chr3	197409341	197409341	G	A	Substitution	RUBCN	ENST00000273582.9_3	c.1991C>T	p.Thr664Met	1.567	1.331	11	0	11	11	0.011879
chr3	197409392	197409392	T	A	Substitution	RUBCN	ENST00000273582.9_3	c.1940A>T	p.Glu647Val	0.06051	0.03505	2	0	2	2	0.00215983
chr3	197423836	197423836	T	C	Substitution	RUBCN	ENST00000273582.9_3	c.1211A>G	p.Tyr404Cys	-1	0.003185	1	0	1	1	0.00107991
chr3	197431446	197431446	C	T	Substitution	RUBCN	ENST00000273582.9_3	c.250G>A	p.Gly84Arg	0.1483	0.1147	3	0	3	3	0.00323974
chr3	197432000	197432000	C	T	Substitution	RUBCN	ENST00000273582.9_3	c.86G>A	p.Arg29Gln	1.307	0.8781	5	0	5	5	0.00539957
chr3	197432036	197432036	C	T	Substitution	RUBCN	ENST00000273582.9_3	c.50G>A	p.Arg17His	6.844	8.118	68	3	71	74	0.0799136
chr3	197444963	197444963	G	A	Substitution	RUBCN	ENST00000296343.9_4	c.104C>T	p.Thr35Met	0.004408	-1	1	0	1	1	0.00107991
chr5	156376703	156376703	A	G	Substitution	TIMD4	ENST00000274532.6_2	c.719T>C	p.Val240Ala	94.42	93.68	82	377	459	836	0.902808
chr5	156378615	156378615	G	T	Substitution	TIMD4	ENST00000274532.6_2	c.587C>A	p.Thr196Lys	-1	-1	1	0	1	1	0.00107991
chr5	156378676	156378676	C	T	Substitution	TIMD4	ENST00000274532.6_2	c.526G>A	p.Asp176Asn	0.01551	0.009569	2	0	2	2	0.00215983
chr5	156378693	156378693	G	T	Substitution	TIMD4	ENST00000274532.6_2	c.509C>A	p.Thr170Lys	0.7559	2.729	2	0	2	2	0.00215983
chr6	106727653	106727653	T	C	Substitution	ATG5	ENST00000343245.7_3	c.361A>G	p.Ile121Val	0.006469	0.01275	1	0	1	1	0.00107991
chr9	6254544	6254544	C	G	Substitution	IL33	ENST00000381434.7_3	c.603C>G	p.His201Gln	0.1019	0.4944	2	0	2	2	0.00215983
chr9	6255967	6255967	G	C	Substitution	IL33	ENST00000381434.7_3	c.613-1G>C		0.2153	0.1943	2	0	2	2	0.00215983
chr9	6256144	6256144	C	G	Substitution	IL33	ENST00000381434.7_3	c.789C>G	p.Ile263Met	0.2722	1.118	1	0	1	1	0.00107991
chr11	406043	406043	G	A	Substitution	SIGIRR	ENST00000531205.5_2	c.1375C>T	p.Leu459Phe	83.34	80.09	151	265	416	681	0.735421
chr11	406483	406483	T	C	Substitution	SIGIRR	ENST00000332725.7_2	c.935A>G	p.Gln312Arg	83.77	81.77	162	258	420	678	0.732181
chr11	408174	408174	G	T	Substitution	SIGIRR	ENST00000332725.7_2	c.239C>A	p.Ser80Tyr	2.855	2.699	16	5	21	26	0.0280778
chr11	36514172	36514172	T	G	Substitution	TRAF6	ENST00000348124.5_2	c.685A>C	p.Asn229His	-1	-1	1	0	1	1	0.00107991
chr11	71712876	71712876	C	A	Substitution	IL18BP	ENST00000260049.9_3	c.554C>A	p.Ser185Tyr	0.02326	0.03823	1	0	1	1	0.00107991
chr11	71712898	71712898	G	T	Substitution	IL18BP	ENST00000260049.9_3	c.576G>T	p.Gln192His	0.2189	0.9149	1	0	1	1	0.00107991
chr11	75526481	75526481	C	A	Substitution	UVRAG	ENST00000356136.7_2	c.29C>A	p.Pro10His	14.59	15.93	83	9	92	101	0.109071
chr11	75694476	75694476	A	G	Substitution	UVRAG	ENST00000356136.7_2	c.745A>G	p.Asn249Asp	0.1654	0.2103	2	0	2	2	0.00215983
chr11	75694549	75694549	A	C	Substitution	UVRAG	ENST00000356136.7_2	c.818A>C	p.Gln273Pro	0.2715	0.2356	4	0	4	4	0.00431965
chr11	89182666	89182666	C	A	Substitution	NOX4	ENST00000263317.8_2	c.291G>T	p.Leu97Phe	0.1529	0.1942	3	0	3	3	0.00323974
chr11	89182686	89182686	T	C	Substitution	NOX4	ENST00000263317.8_2	c.271A>G	p.Ser91Gly	0.1564	0.1911	3	0	3	3	0.00323974
chr11	89184993	89184993	A	G	Substitution	NOX4	ENST00000263317.8_2	c.224T>C	p.Met75Thr	0.01035	0.009554	4	0	4	4	0.00431965
chr11	104897607	104897607	A	G	Substitution	CASP1	ENST00000353247.9_2	c.130T>C	p.Tyr44His	0.0003989	-1	1	0	1	1	0.00107991
chr11	104897655	104897655	T	C	Substitution	CASP1	ENST00000353247.9_2	c.82A>G	p.Thr28Ala	-1	-1	1	0	1	1	0.00107991
chr11	104899901	104899901	T	C	Substitution	CASP1	ENST00000436863.7_2	c.956A>G	p.Lys319Arg	2.222	3.697	5	5	10	15	0.0161987
chr11	104900466	104900466	T	C	Substitution	CASP1	ENST00000436863.7_2	c.788A>G	p.Asn263Ser	0.08875	0.07643	2	0	2	2	0.00215983
chr11	104900535	104900535	C	T	Substitution	CASP1	ENST00000436863.7_2	c.719G>A	p.Arg240Gln	0.1353	0.102	2	0	2	2	0.00215983
chr12	44165051	44165051	A	G	Substitution	IRAK4	ENST00000448290.6_2	c.190A>G	p.Lys64Glu	0.000398	-1	1	0	1	1	0.00107991
chr12	44166154	44166154	T	A	Substitution	IRAK4	ENST00000431837.5_2	c.107T>A	p.Val36Asp	0.009232	-1	1	0	1	1	0.00107991
chr12	44177511	44177511	G	A	Substitution	IRAK4	ENST00000431837.5_2	c.800G>A	p.Arg267His	1.128	1.007	14	0	14	14	0.0151188
chr12	44180295	44180295	G	A	Substitution	IRAK4	ENST00000431837.5_2	c.910G>A	p.Ala304Thr	11.36	14.54	79	2	81	83	0.0896328
chr16	31213024	31213024	C	T	Substitution	PYCARD	ENST00000247470.9_2	c.470G>A	p.Ser157Asn	0.001599	-1	1	0	1	1	0.00107991
chr16	88709828	88709828	A	G	Substitution	CYBA	ENST00000261623.7_2	c.521T>C	p.Val174Ala	64.77	68.53	181	188	369	557	0.601512
chr16	88713236	88713236	A	G	Substitution	CYBA	ENST00000261623.7_2	c.214T>C	p.Tyr72His	69.77	66.51	178	210	388	598	0.645788
chr16	88713533	88713533	T	G	Substitution	CYBA	ENST00000261623.7_2	c.179A>C	p.Lys60Thr	0.3899	0.3538	2	0	2	2	0.00215983
chr16	88713539	88713539	T	C	Substitution	CYBA	ENST00000261623.7_2	c.173A>G	p.Lys58Arg	0.0138	0.003189	1	0	1	1	0.00107991
chr16	88713546	88713546	G	A	Substitution	CYBA	ENST00000261623.7_2	c.166C>T	p.Arg56Trp	0.002847	-1	1	0	1	1	0.00107991
chr17	5418196	5418196	G	C	Substitution	NLRP1	ENST00000269280.8_3	c.4168C>G	p.Gln1390Glu	-1	-1	2	0	2	2	0.00215983
chr17	5418799	5418799	G	A	Substitution	NLRP1	ENST00000269280.8_3	c.3964C>T	p.Arg1322Cys	7.338	5.736	45	2	47	49	0.0529158
chr17	5421135	5421135	A	T	Substitution	NLRP1	ENST00000262467.9_3	c.4000T>A	p.Ser1334Thr	-1	-1	1	0	1	1	0.00107991
chr17	5424906	5424906	C	G	Substitution	NLRP1	ENST00000262467.9_3	c.3733G>C	p.Val1245Leu	4.616	5.928	42	2	44	46	0.049676
chr17	5425076	5425076	A	G	Substitution	NLRP1	ENST00000262467.9_3	c.3563T>C	p.Met1188Thr	3.828	0.9653	6	0	6	6	0.00647948
chr17	5425077	5425077	T	C	Substitution	NLRP1	ENST00000262467.9_3	c.3562A>G	p.Met1188Val	44.92	46.43	220	111	331	442	0.477322
chr17	5433966	5433966	T	C	Substitution	NLRP1	ENST00000262467.9_3	c.3367A>G	p.Met1123Val	4.56	5.722	42	2	44	46	0.049676
chr17	5436263	5436263	C	T	Substitution	NLRP1	ENST00000262467.9_3	c.3187G>A	p.Val1063Met	33.02	30.15	221	80	301	381	0.411447
chr17	5437285	5437285	G	A	Substitution	NLRP1	ENST00000262467.9_3	c.2984C>T	p.Thr995Ile	4.531	5.678	41	2	43	45	0.0485961
chr17	5442790	5442790	C	T	Substitution	NLRP1	ENST00000262467.9_3	c.2815G>A	p.Val939Met	1.403	1.761	16	0	16	16	0.0172786
chr17	5442795	5442795	A	G	Substitution	NLRP1	ENST00000262467.9_3	c.2810T>C	p.Val937Ala	0.003584	0.009552	1	0	1	1	0.00107991
chr17	5445243	5445243	G	A	Substitution	NLRP1	ENST00000262467.9_3	c.2633C>T	p.Thr878Met	4.225	4.898	40	2	42	44	0.0475162
chr17	5445271	5445271	C	T	Substitution	NLRP1	ENST00000262467.9_3	c.2605G>A	p.Glu869Lys	0.1294	0.309	1	0	1	1	0.00107991
chr17	5456771	5456771	G	C	Substitution	NLRP1	ENST00000262467.9_3	c.2463C>G	p.Ser821Arg	0.0007955	-1	1	0	1	1	0.00107991
chr17	5461671	5461671	G	C	Substitution	NLRP1	ENST00000262467.9_3	c.2345C>G	p.Thr782Ser	4.723	6.767	39	2	41	43	0.0464363
chr17	5461675	5461675	G	T	Substitution	NLRP1	ENST00000262467.9_3	c.2341C>A	p.Pro781Thr	0.007707	0.01913	1	0	1	1	0.00107991
chr17	5461902	5461902	G	A	Substitution	NLRP1	ENST00000262467.9_3	c.2114C>T	p.Pro705Leu	0.001989	-1	1	0	1	1	0.00107991
chr17	5462267	5462267		T	Insertion	NLRP1	ENST00000262467.9_3	c.1748dup	p.Thr584AspfsTer7	-1	-1	1	0	1	1	0.00107991
chr17	5462341	5462341	G	C	Substitution	NLRP1	ENST00000262467.9_3	c.1675C>G	p.Leu559Val	0.003579	-1	2	0	2	2	0.00215983
chr17	5462343	5462343	G	T	Substitution	NLRP1	ENST00000262467.9_3	c.1673C>A	p.Ala558Asp	-1	-1	1	0	1	1	0.00107991
chr17	5462410	5462410	G	A	Substitution	NLRP1	ENST00000262467.9_3	c.1606C>T	p.Arg536Trp	0.007556	0.02231	1	0	1	1	0.00107991
chr17	5462417	5462417	C	A	Substitution	NLRP1	ENST00000262467.9_3	c.1599G>T	p.Gln533His	0.4148	0.344	6	0	6	6	0.00647948
chr17	5462875	5462875	C	T	Substitution	NLRP1	ENST00000262467.9_3	c.1141G>A	p.Ala381Thr	0.0007955	0.006371	1	0	1	1	0.00107991
chr17	5462913	5462913	C	G	Substitution	NLRP1	ENST00000262467.9_3	c.1103G>C	p.Ser368Thr	0.1169	0.06052	1	0	1	1	0.00107991
chr17	5462955	5462955	C	T	Substitution	NLRP1	ENST00000262467.9_3	c.1061G>A	p.Gly354Asp	0.395	1.487	1	0	1	1	0.00107991
chr17	5463033	5463033	C	T	Substitution	NLRP1	ENST00000262467.9_3	c.983G>A	p.Arg328His	0.001193	-1	1	0	1	1	0.00107991
chr17	5463093	5463093	C	T	Substitution	NLRP1	ENST00000262467.9_3	c.923G>A	p.Arg308Gln	0.1229	0.1783	1	0	1	1	0.00107991
chr17	5463279	5463279	G	C	Substitution	NLRP1	ENST00000262467.9_3	c.737C>G	p.Thr246Ser	4.209	4.76	40	2	42	44	0.0475162
chr17	5485367	5485367	A	T	Substitution	NLRP1	ENST00000262467.9_3	c.464T>A	p.Leu155His	36.6	32.75	225	103	328	431	0.465443
chr17	5485998	5485998	C	T	Substitution	NLRP1	ENST00000262467.9_3	c.440G>A	p.Arg147His	0.003188	0.006371	1	0	1	1	0.00107991
chr17	5486122	5486122	C	T	Substitution	NLRP1	ENST00000262467.9_3	c.316G>A	p.Gly106Arg	0.2912	0.2965	10	0	10	10	0.0107991
chr17	40963784	40963784	C	T	Substitution	BECN1	ENST00000361523.8_2	c.1073G>A	p.Arg358Gln	-1	-1	1	0	1	1	0.00107991
chr17	40966010	40966010	A	G	Substitution	BECN1	ENST00000361523.8_2	c.997T>C	p.Tyr333His	-1	0.003186	1	0	1	1	0.00107991
chr17	40970264	40970264	C	T	Substitution	BECN1	ENST00000361523.8_2	c.658G>A	p.Glu220Lys	0.4894	0.5668	4	0	4	4	0.00431965
chr17	40970321	40970321	C	T	Substitution	BECN1	ENST00000361523.8_2	c.601G>A	p.Val201Met	0.005169	0.003185	1	0	1	1	0.00107991
chr17	40975828	40975828	T	A	Substitution	BECN1	ENST00000361523.8_2	c.68A>T	p.Gln23Leu	0.006364	0.003186	1	0	1	1	0.00107991
chr18	39542533	39542533	G	A	Substitution	PIK3C3	ENST00000262039.8_2	c.337G>A	p.Val113Met	0.001592	-1	2	0	2	2	0.00215983
chr18	39573279	39573279	A	G	Substitution	PIK3C3	ENST00000262039.8_2	c.760A>G	p.Lys254Glu	0.008789	-1	1	0	1	1	0.00107991
chr18	39609355	39609355	G	A	Substitution	PIK3C3	ENST00000262039.8_2	c.1657G>A	p.Val553Met	-1	-1	1	0	1	1	0.00107991
chr22	37260086	37260086	G	A	Substitution	NCF4	ENST00000248899.10_2	c.33-1G>A		-1	-1	1	0	1	1	0.00107991
chr22	37267701	37267701	G	A	Substitution	NCF4	ENST00000248899.10_2	c.478G>A	p.Val160Met	0.1758	0.09236	1	0	1	1	0.00107991
chr22	37268367	37268367	A	T	Substitution	NCF4	ENST00000248899.10_2	c.529-2A>T		0.01272	0.009552	1	0	1	1	0.00107991
chr22	37271882	37271882	T	C	Substitution	NCF4	ENST00000397147.6_2	c.815T>C	p.Leu272Pro	83.11	86.2	121	319	440	759	0.819654
chr22	37637694	37637694	C	T	Substitution	RAC2	ENST00000249071.10_4	c.40G>A	p.Val14Met	-1	0.003186	1	0	1	1	0.00107991
chrX	29973740	29973740	G	A	Substitution	IL1RAPL1	ENST00000302196.5_1	c.1117G>A	p.Val373Ile	0.0005618	-1	1	0	1	1	0.00107991
chrX	37663265	37663265	G	A	Substitution	CYBB	ENST00000378588.4_2	c.1033G>A	p.Ala345Thr	0.0005462	-1	1	0	1	1	0.00107991
chrX	37663322	37663322	G	C	Substitution	CYBB	ENST00000378588.4_2	c.1090G>C	p.Gly364Arg	0.3943	0.4233	4	0	4	4	0.00431965
chrX	104440391	104440391	C	T	Substitution	IL1RAPL2	ENST00000372582.5_2	c.317C>T	p.Ala106Val	0.1173	0.1137	0	2	2	4	0.00431965
