## Additional File 6. All SKAT output. for "Impact of rare and common genetic variation in the Interleukin-1 pathway on human cytokine responses"

### Sheet: A.GeneLevel
Additional File 6. All SKAT output. (A,B,C) All gene-level (A), subpathway-level (B), and inflammatory-phenotype level (C) Bonferroni-adjusted P-values from SKAToC (SKATCommonRare with only common variants), SKATjoint (SKATCommonRare with common and rare variants), SKAToR (SKATCommonRare with only rare variants), SKATO (SKATO with only rare variants) performed on log-transformed continuous IL-1β …
SetID	logIL1B.LPS100.SKAToC.Pval.adjBonf	logIL1B.LPS100.SKATjoint.Pval.adjBonf	logIL1B.LPS100.SKAToR.Pval.adjBonf	logIL1B.LPS100.SKATO.Pval.adjBonf	logIL1B.PHA.SKAToC.Pval.adjBonf	logIL1B.PHA.SKATjoint.Pval.adjBonf	logIL1B.PHA.SKAToR.Pval.adjBonf	logIL1B.PHA.SKATO.Pval.adjBonf	logIL1B.CconHK.SKAToC.Pval.adjBonf	logIL1B.CconHK.SKATjoint.Pval.adjBonf	logIL1B.CconHK.SKAToR.Pval.adjBonf	log.IL1B.CconHK.SKATO.Pval.adjBonf	logIL1B.Saur.SKAToC.Pval.adjBonf	logIL1B.Saur.SKATjoint.Pval.adjBonf	logIL1B.Saur.SKAToR.Pval.adjBonf	logIL1B.Saur.SKATO.Pval.adjBonf	logIL6.LPS100.SKAToC.Pval.adjBonf	logIL6.LPS100.SKATjoint.Pval.adjBonf	logIL6.LPS100.SKAToR.Pval.adjBonf	logIL6.LPS100.SKATO.Pval.adjBonf	logIL6.PHA.SKAToC.Pval.adjBonf	logIL6.PHA.SKATjoint.Pval.adjBonf	logIL6.PHA.SKAToR.Pval.adjBonf	logIL6.PHA.SKATO.Pval.adjBonf	logIL6.CconHK.SKAToC.Pval.adjBonf	logIL6.CconHK.SKATjoint.Pval.adjBonf	logIL6.CconHK.SKAToR.Pval.adjBonf	logIL6.CconHK.SKATO.Pval.adjBonf	logIL6.Saur.SKAToC.Pval.adjBonf	logIL6.Saur.SKATjoint.Pval.adjBonf	logIL6.Saur.SKAToR.Pval.adjBonf	logIL6.Saur.SKATO.Pval.adjBonf
IL1A	1	1	1	1	1	1	1	1	1	1	1	1	1	1	1	1	1	1	1	1	1	1	1	1	1	1	1	1	1	1	1	1
IL1B	NA	NA	NA	NA	NA	NA	NA	NA	NA	NA	NA	NA	NA	NA	NA	NA	NA	NA	NA	NA	NA	NA	NA	NA	NA	NA	NA	NA	NA	NA	NA	NA
IL1R1	1	0.31012	0.225106	0.385577	1	1	1	1	1	1	1	1	1	1	1	1	1	1	1	1	1	0.196642	0.141086	0.191973	1	1	1	1	1	1	1	1
IL1R2	NA	NA	0.472864	0.567772	NA	NA	0.173611	0.329084	NA	NA	1	1	NA	NA	1	1	NA	NA	1	1	NA	NA	1	1	NA	NA	1	1	NA	NA	1	1
IL1RAP	NA	NA	1	1	NA	NA	1	1	NA	NA	1	1	NA	NA	1	1	NA	NA	1	1	NA	NA	1	1	NA	NA	1	1	NA	NA	1	1
IL1RAPL1	NA	NA	NA	NA	NA	NA	NA	NA	NA	NA	NA	NA	NA	NA	NA	NA	NA	NA	NA	NA	NA	NA	NA	NA	NA	NA	NA	NA	NA	NA	NA	NA
IL1RAPL2	NA	NA	NA	NA	NA	NA	NA	NA	NA	NA	NA	NA	NA	NA	NA	NA	NA	NA	NA	NA	NA	NA	NA	NA	NA	NA	NA	NA	NA	NA	NA	NA
IL1RL1	0.382383	0.119737	0.145432	0.263169	0.598858	0.585149	0.708689	1	1	1	1	1	1	1	1	1	1	1	1	1	1	1	1	1	1	1	1	1	1	1	1	1
IL1RL2	1	0.222184	0.162128	0.293525	1	1	1	1	1	1	1	1	1	1	1	0.306401	1	1	1	1	1	0.185032	0.134494	0.25461	1	1	1	1	1	1	1	1
IL1RN	NA	NA	NA	NA	NA	NA	NA	NA	NA	NA	NA	NA	NA	NA	NA	NA	NA	NA	NA	NA	NA	NA	NA	NA	NA	NA	NA	NA	NA	NA	NA	NA
IRAK4	1	1	1	1	1	1	1	1	1	1	1	1	0.555135	1	1	1	0.312745	0.659147	1	1	0.184769	0.412554	1	1	1	1	1	1	0.693782	1	1	1
MYD88	NA	NA	NA	NA	NA	NA	NA	NA	NA	NA	NA	NA	NA	NA	NA	NA	NA	NA	NA	NA	NA	NA	NA	NA	NA	NA	NA	NA	NA	NA	NA	NA
TRAF6	NA	NA	NA	NA	NA	NA	NA	NA	NA	NA	NA	NA	NA	NA	NA	NA	NA	NA	NA	NA	NA	NA	NA	NA	NA	NA	NA	NA	NA	NA	NA	NA
IL18	NA	NA	NA	NA	NA	NA	NA	NA	NA	NA	NA	NA	NA	NA	NA	NA	NA	NA	NA	NA	NA	NA	NA	NA	NA	NA	NA	NA	NA	NA	NA	NA
IL18BP	NA	NA	1	1	NA	NA	1	1	NA	NA	1	1	NA	NA	0.851355	0.742691	NA	NA	1	1	NA	NA	1	1	NA	NA	1	1	NA	NA	1	1
IL18R1	NA	NA	NA	NA	NA	NA	NA	NA	NA	NA	NA	NA	NA	NA	NA	NA	NA	NA	NA	NA	NA	NA	NA	NA	NA	NA	NA	NA	NA	NA	NA	NA
IL18RAP	NA	NA	1	1	NA	NA	1	1	NA	NA	1	1	NA	NA	1	1	NA	NA	1	1	NA	NA	1	1	NA	NA	1	1	NA	NA	1	1
IL38	1	1	NA	NA	1	1	NA	NA	0.00915281	0.0217547	NA	NA	1	1	NA	NA	1	1	NA	NA	1	1	NA	NA	0.00821318	0.0186395	NA	NA	1	1	NA	NA
IL33	NA	NA	1	1	NA	NA	1	1	NA	NA	1	1	NA	NA	1	1	NA	NA	1	1	NA	NA	1	1	NA	NA	1	1	NA	NA	1	1
IL36A	1	1	1	1	1	1	1	1	0.0441757	0.0741241	1	1	1	1	1	1	1	1	1	1	1	1	1	1	0.00369318	0.00695515	1	1	1	1	1	1
IL36B	NA	NA	1	1	NA	NA	1	1	NA	NA	1	1	NA	NA	1	1	NA	NA	1	1	NA	NA	1	1	NA	NA	1	1	NA	NA	1	1
IL36G	NA	NA	0.280809	0.450365	NA	NA	1	1	NA	NA	1	1	NA	NA	1	1	NA	NA	1	1	NA	NA	1	1	NA	NA	1	1	NA	NA	1	1
IL36RN	NA	NA	NA	NA	NA	NA	NA	NA	NA	NA	NA	NA	NA	NA	NA	NA	NA	NA	NA	NA	NA	NA	NA	NA	NA	NA	NA	NA	NA	NA	NA	NA
IL37	1	NA	NA	NA	1	NA	NA	NA	1	NA	NA	NA	1	NA	NA	NA	1	NA	NA	NA	1	NA	NA	NA	0.540986	NA	NA	NA	1	NA	NA	NA
SIGIRR	1	1	NA	NA	1	1	NA	NA	1	1	NA	NA	0.965537	1	NA	NA	0.285182	0.5792	NA	NA	1	1	NA	NA	1	1	NA	NA	1	1	NA	NA
AIM2	NA	NA	1	1	NA	NA	1	1	NA	NA	1	1	NA	NA	1	1	NA	NA	1	1	NA	NA	1	1	NA	NA	1	1	NA	NA	1	1
CASP1	NA	NA	1	1	NA	NA	1	1	NA	NA	1	1	NA	NA	0.347355	0.443378	NA	NA	3.01159e-05	3.17515e-05	NA	NA	1	1	NA	NA	1	1	NA	NA	1	1
NLRP1	1	1	1	1	1	1	1	1	1	1	1	1	1	1	1	1	1	1	1	1	1	1	1	1	1	1	1	1	1	1	1	1
NLRP3	1	1	1	1	1	1	1	1	1	1	1	1	1	1	1	0.62012	1	1	1	1	1	1	1	1	1	1	1	1	1	1	1	1
PYCARD	NA	NA	NA	NA	NA	NA	NA	NA	NA	NA	NA	NA	NA	NA	NA	NA	NA	NA	NA	NA	NA	NA	NA	NA	NA	NA	NA	NA	NA	NA	NA	NA
CYBA	1	1	1	1	1	1	1	1	1	1	1	1	1	1	1	1	1	1	1	1	1	1	1	1	1	1	1	1	1	1	1	1
CYBB	NA	NA	1	1	NA	NA	1	1	NA	NA	1	1	NA	NA	1	1	NA	NA	1	1	NA	NA	1	1	NA	NA	1	1	NA	NA	1	1
NCF1	NA	NA	NA	NA	NA	NA	NA	NA	NA	NA	NA	NA	NA	NA	NA	NA	NA	NA	NA	NA	NA	NA	NA	NA	NA	NA	NA	NA	NA	NA	NA	NA
NCF2	1	1	1	1	1	1	1	1	1	1	1	1	1	1	1	1	1	1	1	1	1	1	1	1	1	1	1	1	0.0598024	0.618131	1	1
NCF4	1	1	0.925218	1	1	0.0185194	0.0126151	0.0151718	1	1	1	1	1	1	1	0.856912	1	1	1	1	1	0.000126507	7.21021e-05	2.88164e-05	1	1	1	1	1	1	1	1
NOX4	NA	NA	1	1	NA	NA	1	1	NA	NA	1	1	NA	NA	1	1	NA	NA	1	1	NA	NA	1	1	NA	NA	1	1	NA	NA	1	1
RAC1	NA	NA	NA	NA	NA	NA	NA	NA	NA	NA	NA	NA	NA	NA	NA	NA	NA	NA	NA	NA	NA	NA	NA	NA	NA	NA	NA	NA	NA	NA	NA	NA
RAC2	NA	NA	NA	NA	NA	NA	NA	NA	NA	NA	NA	NA	NA	NA	NA	NA	NA	NA	NA	NA	NA	NA	NA	NA	NA	NA	NA	NA	NA	NA	NA	NA
RAP1A	NA	NA	NA	NA	NA	NA	NA	NA	NA	NA	NA	NA	NA	NA	NA	NA	NA	NA	NA	NA	NA	NA	NA	NA	NA	NA	NA	NA	NA	NA	NA	NA
ATG16L1	1	1	1	1	1	1	1	1	1	1	1	1	1	1	1	1	1	1	1	1	1	1	1	1	1	1	1	1	1	1	1	1
ATG5	NA	NA	NA	NA	NA	NA	NA	NA	NA	NA	NA	NA	NA	NA	NA	NA	NA	NA	NA	NA	NA	NA	NA	NA	NA	NA	NA	NA	NA	NA	NA	NA
ATG7	NA	NA	1	1	NA	NA	1	1	NA	NA	1	1	NA	NA	1	1	NA	NA	1	1	NA	NA	1	1	NA	NA	1	1	NA	NA	1	1
BECN1	NA	NA	1	1	NA	NA	1	1	NA	NA	1	1	NA	NA	1	1	NA	NA	1	1	NA	NA	1	1	NA	NA	1	1	NA	NA	1	1
RUBCN	1	1	1	1	1	1	1	1	1	1	1	1	0.799051	1	1	1	1	1	1	1	1	1	1	1	1	1	1	1	1	1	1	1
MAP1LC3A	NA	NA	NA	NA	NA	NA	NA	NA	NA	NA	NA	NA	NA	NA	NA	NA	NA	NA	NA	NA	NA	NA	NA	NA	NA	NA	NA	NA	NA	NA	NA	NA
PIK3C3	NA	NA	1	1	NA	NA	1	1	NA	NA	1	1	NA	NA	1	1	NA	NA	1	1	NA	NA	1	1	NA	NA	1	1	NA	NA	0.844631	1
TIMD4	0.153321	0.304239	1	1	0.774433	1	1	1	1	1	1	1	1	1	1	1	1	1	1	1	1	1	1	1	1	1	1	1	1	1	1	1
UVRAG	1	1	1	1	1	1	1	1	0.663979	0.801063	1	1	1	1	1	1	1	1	1	1	1	1	1	1	0.994414	1	1	1	1	1	1	1

### Sheet: B.SubpathwayLevel
Additional File 6. All SKAT output. (A,B,C) All gene-level (A), subpathway-level (B), and inflammatory-phenotype level (C) Bonferroni-adjusted P-values from SKAToC (SKATCommonRare with only common variants), SKATjoint (SKATCommonRare with common and rare variants), SKAToR (SKATCommonRare with only rare variants), SKATO (SKATO with only rare variants) performed on log-transformed continuous IL-1β …
SetID	logIL1B.LPS100.SKAToC.Pval.adjBonf	logIL1B.LPS100.SKATjoint.Pval.adjBonf	logIL1B.LPS100.SKAToR.Pval.adjBonf	logIL1B.LPS100.SKATO.Pval.adjBonf	logIL1B.PHA.SKAToC.Pval.adjBonf	logIL1B.PHA.SKATjoint.Pval.adjBonf	logIL1B.PHA.SKAToR.Pval.adjBonf	logIL1B.PHA.SKATO.Pval.adjBonf	logIL1B.CconHK.SKAToC.Pval.adjBonf	logIL1B.CconHK.SKATjoint.Pval.adjBonf	logIL1B.CconHK.SKAToR.Pval.adjBonf	logIL1B.CconHK.SKATO.Pval.adjBonf	logIL1B.Saur.SKAToC.Pval.adjBonf	logIL1B.Saur.SKATjoint.Pval.adjBonf	logIL1B.Saur.SKAToR.Pval.adjBonf	logIL1B.Saur.SKATO.Pval.adjBonf	logIL6.LPS100.SKAToC.Pval.adjBonf	logIL6.LPS100.SKATjoint.Pval.adjBonf	logIL6.LPS100.SKAToR.Pval.adjBonf	logIL6.LPS100.SKATO.Pval.adjBonf	logIL6.PHA.SKAToC.Pval.adjBonf	logIL6.PHA.SKATjoint.Pval.adjBonf	logIL6.PHA.SKAToR.Pval.adjBonf	logIL6.PHA.SKATO.Pval.adjBonf	logIL6.CconHK.SKAToC.Pval.adjBonf	logIL6.CconHK.SKATjoint.Pval.adjBonf	logIL6.CconHK.SKAToR.Pval.adjBonf	logIL6.CconHK.SKATO.Pval.adjBonf	logIL6.Saur.SKAToC.Pval.adjBonf	logIL6.Saur.SKATjoint.Pval.adjBonf	logIL6.Saur.SKAToR.Pval.adjBonf	logIL6.Saur.SKATO.Pval.adjBonf
IL-1 subpathway	0.147551	0.00559458	0.00297462	0.00711978	0.261776	0.103473	0.0502871	0.103142	1	1	1	1	1	1	1	1	0.708682	1	1	1	0.0764426	0.469799	0.844066	1	1	1	1	1	0.550183	1	1	1
IL-18 subpathway	NA	NA	0.54552	0.891399	NA	NA	1	1	NA	NA	1	1	NA	NA	1	0.362332	NA	NA	1	1	NA	NA	1	1	NA	NA	1	1	NA	NA	1	1
IL-30s subpathway	1	1	1	1	1	1	1	1	0.00165631	0.0209068	1	1	0.945361	1	1	1	0.477272	0.468015	1	1	1	1	1	1	0.000180603	0.00297941	1	1	1	1	1	1
Inflammasome	1	1	1	1	1	1	1	1	1	1	1	1	1	1	0.799967	1	0.253321	0.000466995	0.000373019	0.00383376	1	1	1	1	0.318433	0.209118	1	1	1	1	1	1
ROS-production	1	1	1	1	1	0.398348	0.208453	0.382121	1	1	1	1	0.923668	1	1	1	1	1	1	1	1	0.0588728	0.0294984	0.0501025	0.905909	1	1	1	0.0891511	0.323741	1	1
Autophagy	0.586276	1	1	1	1	1	0.771851	1	0.552876	0.495028	1	1	0.819895	1	1	0.840259	1	1	1	1	1	1	1	1	0.54741	1	1	1	0.558746	1	1	0.12025

### Sheet: C.InflammatoryPhenotypeLevel
Additional File 6. All SKAT output. (A,B,C) All gene-level (A), subpathway-level (B), and inflammatory-phenotype level (C) Bonferroni-adjusted P-values from SKAToC (SKATCommonRare with only common variants), SKATjoint (SKATCommonRare with common and rare variants), SKAToR (SKATCommonRare with only rare variants), SKATO (SKATO with only rare variants) performed on log-transformed continuous IL-1β …
SetID	logIL1B.LPS100.SKAToC.Pval.adjBonf	logIL1B.LPS100.SKATjoint.Pval.adjBonf	logIL1B.LPS100.SKAToR.Pval.adjBonf	logIL1B.LPS100.SKATO.Pval.adjBonf	logIL1B.PHA.SKAToC.Pval.adjBonf	logIL1B.PHA.SKATjoint.Pval.adjBonf	logIL1B.PHA.SKAToR.Pval.adjBonf	logIL1B.PHA.SKATO.Pval.adjBonf	logIL1B.CconHK.SKAToC.Pval.adjBonf	logIL1B.CconHK.SKATjoint.Pval.adjBonf	logIL1B.CconHK.SKAToR.Pval.adjBonf	logIL1B.CconHK.SKATO.Pval.adjBonf	logIL1B.Saur.SKAToC.Pval.adjBonf	logIL1B.Saur.SKATjoint.Pval.adjBonf	logIL1B.Saur.SKAToR.Pval.adjBonf	logIL1B.Saur.SKATO.Pval.adjBonf	logIL6.LPS100.SKAToC.Pval.adjBonf	logIL6.LPS100.SKATjoint.Pval.adjBonf	logIL6.LPS100.SKAToR.Pval.adjBonf	logIL6.LPS100.SKATO.Pval.adjBonf	logIL6.PHA.SKAToC.Pval.adjBonf	logIL6.PHA.SKATjoint.Pval.adjBonf	logIL6.PHA.SKAToR.Pval.adjBonf	logIL6.PHA.SKATO.Pval.adjBonf	logIL6.CconHK.SKAToC.Pval.adjBonf	logIL6.CconHK.SKATjoint.Pval.adjBonf	logIL6.CconHK.SKAToR.Pval.adjBonf	logIL6.CconHK.SKATO.Pval.adjBonf	logIL6.Saur.SKAToC.Pval.adjBonf	logIL6.Saur.SKATjoint.Pval.adjBonf	logIL6.Saur.SKAToR.Pval.adjBonf	logIL6.Saur.SKATO.Pval.adjBonf
Anti-inflammatory	0.449191	0.758261	0.549293	0.404717	1	0.134412	0.0595962	0.11599	0.00186951	0.00710884	0.66508	0.930296	0.329541	0.679354	1	0.122428	0.361899	0.601544	1	1	1	1	1	1	0.000575089	0.0240105	1	0.632096	0.539387	0.527415	0.819675	0.00671116
Pro-inflammatory	1	0.527446	0.268576	0.420697	1	0.977881	0.593858	0.927805	0.485267	0.858438	0.760607	1	0.528992	0.624913	0.332274	0.517689	0.0700327	0.000360495	0.000242429	0.00198603	1	0.418564	0.207314	0.509566	0.0153442	0.578215	1	1	0.148337	0.688111	0.990489	1

### Sheet: D.lowBT_topBT_logCT
Additional File 6. All SKAT output. (A,B,C) All gene-level (A), subpathway-level (B), and inflammatory-phenotype level (C) Bonferroni-adjusted P-values from SKAToC (SKATCommonRare with only common variants), SKATjoint (SKATCommonRare with common and rare variants), SKAToR (SKATCommonRare with only rare variants), SKATO (SKATO with only rare variants) performed on log-transformed continuous IL-1β …
SetID	logIL1B.LPS100.SKAToR.Pval	topIL1B.LPS100.SKAToR.Pval	lowIL1B.LPS100.SKAToR.Pval	logIL1B.PHA.SKAToR.Pval	topIL1B.PHA.SKAToR.Pval	lowIL1B.PHA.SKAToR.Pval	logIL1B.CconHK.SKAToR.Pval	topIL1B.CconHK.SKAToR.Pval	lowIL1B.CconHK.SKAToR.Pval	logIL1B.Saur.SKAToR.Pval	topIL1B.Saur.SKAToR.Pval	lowIL1B.Saur.SKAToR.Pval	logIL6.LPS100.SKAToR.Pval	topIL6.LPS100.SKAToR.Pval	lowIL6.LPS100.SKAToR.Pval	logIL6.PHA.SKAToR.Pval	topIL6.PHA.SKAToR.Pval	lowIL6.PHA.SKAToR.Pval	logIL6.CconHK.SKAToR.Pval	topIL6.CconHK.SKAToR.Pval	lowIL6.CconHK.SKAToR.Pval	logIL6.Saur.SKAToR.Pval	topIL6.Saur.SKAToR.Pval	lowIL6.Saur.SKAToR.Pval
IL1A	0.404169	0.436377	0.388696	0.249193	0.35521	0.383473	0.875077	0.324664	0.45998	0.934734	0.419391	0.455569	0.472153	0.474407	0.420742	0.560019	0.395783	0.430349	0.924284	0.389348	0.363418	0.635912	0.30896	0.381738
IL1B	NA	NA	NA	NA	NA	NA	NA	NA	NA	NA	NA	NA	NA	NA	NA	NA	NA	NA	NA	NA	NA	NA	NA	NA
IL1R1	0.00776226	0.325046	0.0193678	0.0852989	0.392773	0.492016	0.738372	0.33925	0.353241	0.0483984	0.361373	0.444431	0.0427427	0.507405	0.333175	0.00486503	0.518137	0.26748	0.620792	0.356337	0.342367	0.610946	0.387665	0.250011
IL1R2	0.0163056	0.0429262	0.501189	0.00598659	0.0492575	0.537359	0.238772	0.526596	0.598289	0.497918	0.535337	0.578345	0.823625	0.609708	0.512466	0.578401	0.556394	0.563427	0.540188	0.508743	0.509568	0.301382	0.535937	0.536705
IL1RAP	0.440433	0.435857	0.427962	0.595226	0.463431	0.404317	0.855691	0.458497	0.402577	0.462985	0.461125	0.287623	0.195709	0.577454	0.444883	0.127974	0.469286	0.406606	0.569801	0.455796	0.455402	0.344897	0.436566	0.438072
IL1RAPL1	NA	NA	NA	NA	NA	NA	NA	NA	NA	NA	NA	NA	NA	NA	NA	NA	NA	NA	NA	NA	NA	NA	NA	NA
IL1RAPL2	NA	NA	NA	NA	NA	NA	NA	NA	NA	NA	NA	NA	NA	NA	NA	NA	NA	NA	NA	NA	NA	NA	NA	NA
IL1RL1	0.0050149	1	0.516621	0.0244376	0.521892	0.556465	0.760916	0.547409	0.624892	0.934447	0.536066	0.550832	0.121585	0.00489103	0.531855	0.451261	0.535805	1	0.986247	0.0108675	0.546933	0.702671	0.53995	0.533192
IL1RL2	0.00559062	0.377178	0.00085431	0.040086	0.487663	0.494554	0.443934	0.0232015	0.583017	0.0684014	0.485524	0.349038	0.0454919	0.483142	0.522901	0.00463773	0.445101	0.506049	0.382087	0.0202654	0.52522	0.448705	0.491042	1
IL1RN	NA	NA	NA	NA	NA	NA	NA	NA	NA	NA	NA	NA	NA	NA	NA	NA	NA	NA	NA	NA	NA	NA	NA	NA
IRAK4	0.0375932	0.440197	0.448948	0.19047	1	0.42354	0.356598	0.39065	0.0622636	0.153509	0.425405	0.446069	0.811758	0.432427	0.436227	0.435662	0.428782	0.437766	1	0.422364	1	0.425245	0.431314	0.422006
MYD88	NA	NA	NA	NA	NA	NA	NA	NA	NA	NA	NA	NA	NA	NA	NA	NA	NA	NA	NA	NA	NA	NA	NA	NA
TRAF6	NA	NA	NA	NA	NA	NA	NA	NA	NA	NA	NA	NA	NA	NA	NA	NA	NA	NA	NA	NA	NA	NA	NA	NA
IL18	NA	NA	NA	NA	NA	NA	NA	NA	NA	NA	NA	NA	NA	NA	NA	NA	NA	NA	NA	NA	NA	NA	NA	NA
IL18BP	0.0503385	0.263505	0.263305	0.566526	0.160592	0.274492	0.540114	0.232413	0.311137	0.0293571	0.00378476	0.352123	0.321664	0.310093	0.26893	0.375311	0.228467	0.278304	0.116867	0.251329	0.258178	0.41443	0.331287	0.263576
IL18R1	NA	NA	NA	NA	NA	NA	NA	NA	NA	NA	NA	NA	NA	NA	NA	NA	NA	NA	NA	NA	NA	NA	NA	NA
IL18RAP	0.0910168	0.00187039	0.0843077	0.16305	0.00281457	1	0.127559	0.424259	0.532462	0.643826	0.427738	0.392562	0.465747	0.132247	0.398071	0.725483	0.432907	0.42609	0.333825	0.420485	0.439748	0.99325	0.087487	0.414358
IL38	NA	NA	NA	NA	NA	NA	NA	NA	NA	NA	NA	NA	NA	NA	NA	NA	NA	NA	NA	NA	NA	NA	NA	NA
IL33	0.743532	0.366266	0.359741	0.526957	0.456077	0.368972	0.56296	0.0198473	0.0339371	0.191431	0.383108	0.34155	0.393739	0.442299	0.400069	0.516142	0.365694	0.264837	0.0427277	0.014294	0.506121	0.169635	0.233951	0.297154
IL36A	0.122852	0.389688	0.159411	0.238089	0.388891	0.161574	0.150901	0.368493	0.362254	1	0.370824	0.201298	0.800027	0.382505	0.369208	0.152191	0.410815	0.0175849	0.236315	0.388385	0.366857	0.334425	0.359627	1
IL36B	0.881346	0.48619	0.458402	0.864858	0.474683	0.458236	0.331011	0.445832	0.326866	0.607091	0.191351	0.464387	0.638059	0.507866	0.520909	0.732833	0.45919	0.459606	0.500959	0.457207	0.441135	0.455157	0.218803	0.508571
IL36G	0.00968306	0.265189	0.00302518	0.308998	0.298721	0.121934	0.088912	0.196293	0.15719	0.677286	0.208698	0.149973	0.465764	0.411238	0.121654	0.299021	0.314685	0.142536	0.738214	0.212931	0.20307	0.806532	0.161768	0.221285
IL36RN	NA	NA	NA	NA	NA	NA	NA	NA	NA	NA	NA	NA	NA	NA	NA	NA	NA	NA	NA	NA	NA	NA	NA	NA
IL37	NA	NA	NA	NA	NA	NA	NA	NA	NA	NA	NA	NA	NA	NA	NA	NA	NA	NA	NA	NA	NA	NA	NA	NA
SIGIRR	NA	NA	NA	NA	NA	NA	NA	NA	NA	NA	NA	NA	NA	NA	NA	NA	NA	NA	NA	NA	NA	NA	NA	NA
AIM2	0.276797	0.525562	0.515528	0.268997	0.0636622	0.571042	0.374223	0.470146	0.526296	0.560982	0.442637	0.542271	0.493018	0.0931737	0.488467	0.40799	0.0444077	0.504673	0.3389	0.453509	0.524745	0.872792	0.0783446	0.513695
CASP1	0.230133	0.436684	1	0.928192	0.447514	0.412262	0.124982	0.428551	0.0713032	0.0119778	0.445347	0.437981	1.03848e-06	0.298078	0.0299019	0.977329	0.411046	0.447732	0.37582	0.419633	0.0551497	0.0511248	0.424295	0.399053
NLRP1	0.668558	1	0.672817	0.670172	0.128022	0.772076	0.554361	0.00906517	0.367974	0.762005	0.0777753	0.24726	0.266046	0.658051	0.714705	0.405244	0.761728	0.713583	0.889446	0.7069	0.327211	0.71891	0.139803	0.273186
NLRP3	0.311357	0.0126853	0.0569408	0.223108	0.0139049	0.0752387	0.455313	0.0723015	0.416534	0.0579846	0.0672198	0.408122	0.216862	0.428576	0.396297	0.469576	0.331456	0.386733	0.84783	0.381858	0.387623	0.153015	0.402979	0.37783
PYCARD	NA	NA	NA	NA	NA	NA	NA	NA	NA	NA	NA	NA	NA	NA	NA	NA	NA	NA	NA	NA	NA	NA	NA	NA
CYBA	0.901033	0.39594	0.413229	0.173231	0.307887	0.0118931	0.360728	0.294865	0.35797	0.0814924	0.34023	0.00868631	0.761604	0.415327	0.332192	0.843593	0.0165692	0.00680747	0.156016	0.343582	0.280935	0.119028	0.353569	0.342937
CYBB	0.603834	0.238863	0.30649	0.200453	0.35302	0.31279	0.338062	0.316824	0.428035	0.559023	0.422641	0.264553	0.693263	0.260667	0.326202	0.371569	0.199019	0.33039	0.747036	0.423168	0.44371	0.504272	0.306046	0.268206
NCF1	NA	NA	NA	NA	NA	NA	NA	NA	NA	NA	NA	NA	NA	NA	NA	NA	NA	NA	NA	NA	NA	NA	NA	NA
NCF2	0.503562	0.0325917	0.516786	0.167068	0.0411731	0.471248	0.195782	0.06688	0.573343	0.306382	0.517586	0.0626009	0.228151	0.0611058	0.07962	0.0389229	0.523515	0.094451	0.889665	0.551874	0.439996	0.939136	0.524262	0.0877452
NCF4	0.0319041	0.344543	0.0082765	0.000435002	0.312665	0.000217821	0.0855942	0.26987	0.237502	0.0654008	0.313065	0.0060607	0.0678728	0.4245	0.237697	2.48628e-06	0.316577	5.94443e-05	0.588401	0.241692	0.242577	0.126688	0.25702	0.255631
NOX4	0.286532	0.417177	0.459465	0.270368	0.462199	0.565502	0.870235	0.372096	0.416469	0.83968	0.374126	0.468875	0.45614	0.518157	0.422666	0.0763996	0.411939	0.507198	0.616468	0.0221836	0.367078	0.351585	0.407976	0.389817
RAC1	NA	NA	NA	NA	NA	NA	NA	NA	NA	NA	NA	NA	NA	NA	NA	NA	NA	NA	NA	NA	NA	NA	NA	NA
RAC2	NA	NA	NA	NA	NA	NA	NA	NA	NA	NA	NA	NA	NA	NA	NA	NA	NA	NA	NA	NA	NA	NA	NA	NA
RAP1A	NA	NA	NA	NA	NA	NA	NA	NA	NA	NA	NA	NA	NA	NA	NA	NA	NA	NA	NA	NA	NA	NA	NA	NA
ATG16L1	0.932736	0.0956597	0.169926	0.975025	0.252805	0.0705202	0.116808	0.311186	0.433391	0.506052	0.295265	0.155756	0.892256	0.19966	0.318928	0.80213	0.145277	0.354441	0.305804	0.228493	0.319492	0.293994	0.296805	0.282223
ATG5	NA	NA	NA	NA	NA	NA	NA	NA	NA	NA	NA	NA	NA	NA	NA	NA	NA	NA	NA	NA	NA	NA	NA	NA
ATG7	0.570014	0.43631	0.412408	0.270802	0.403304	0.47569	0.34521	0.329534	0.368568	0.266458	0.384497	0.439388	0.592583	0.537179	0.399766	0.762933	0.354725	0.419396	0.725466	0.340738	0.40172	0.401278	0.266867	0.326487
BECN1	0.852784	0.351873	0.437779	0.359887	0.011084	0.411548	0.308999	0.366423	0.020339	0.499552	0.427984	0.444114	0.843483	0.568146	0.471895	0.530338	1	0.472888	0.296413	0.458621	0.399487	0.560242	0.397859	0.478221
RUBCN	0.162285	0.53614	0.256397	0.0569645	0.298186	0.0281227	0.786334	1	0.59088	0.889233	0.580936	0.54805	0.951368	0.133359	0.541997	0.277018	0.0418893	0.0220483	0.34717	0.612068	0.592562	0.311388	1	0.0855648
MAP1LC3A	NA	NA	NA	NA	NA	NA	NA	NA	NA	NA	NA	NA	NA	NA	NA	NA	NA	NA	NA	NA	NA	NA	NA	NA
PIK3C3	0.535094	0.00824603	0.357742	0.776728	0.382584	0.239339	0.474481	0.297017	0.223394	0.131774	0.339821	0.269119	0.337339	0.430655	0.237351	0.146139	0.0116051	0.237073	0.287005	0.321497	0.307892	0.0291252	0.21336	0.204756
TIMD4	0.231318	0.416362	0.46427	0.290968	0.216685	0.424785	0.546496	0.394368	0.447857	0.43693	0.384228	0.483226	0.545459	0.5044	0.387308	0.310211	0.463851	0.38878	0.754914	0.401476	0.376813	0.906766	0.417493	0.272221
UVRAG	0.705399	0.378298	0.304329	0.783174	0.252577	0.445187	0.0775252	0.416479	0.424423	0.359705	0.432042	0.449443	1	0.475751	0.329492	0.133664	0.0121296	0.345179	1	0.284994	0.415686	0.11623	0.337824	0.328895
